# The plant pioneer factor LFY uses trans-kingdom chromatin remodeling mechanisms in vertebrates

**DOI:** 10.1101/2024.12.23.629732

**Authors:** Francisca Ribeiro, Joana Teixeira, Mariana Sottomayor, Jose Bessa

## Abstract

Multicellular complexity is thought to have evolved independently in animals and plants, but the molecular constraints driving this complexity are poorly understood. Genetic networks activated during animal and plant development both involve the regulation of nucleosome occupancy by chromatin remodelers. Pioneer factors, often specific to plants or animals, bind to nucleosome-occupied DNA in a sequence-specific manner, recruiting chromatin remodelers to control lineage-specific genetic networks. In this study, a plant-specific pioneer factor, LFY, when expressed in zebrafish cells, recruits the vertebrate chromatin remodeler Smarca4a to make DNA accessible at LFY binding sites. This allows a plant LFY-controlled promoter, introduced into the zebrafish genome, to become transcriptionally active in a Smarca4a-dependent manner. Our findings suggest that the protein-protein interaction between pioneer factors and chromatin remodelers is a trans-kingdom mechanism likely reflecting ancient eukaryotic events that became a key evolutionary constraint in the path to biological complexity.
