## Supplementary Table for "The plant pioneer factor LFY uses trans-kingdom chromatin remodeling mechanisms in vertebrates"

### Sheet: Folha1
Table S1 . List of Transcription factors (TFs) known to be interactors of Smarca2/4 and/or pioneer factor (with the respective reference).
TFs	Recruit smarca4a/smarca2 (Reference)	Piorneer factor (Reference)
POU5F3	Smarca4 (PMID: 29844026)	Yes (PMID: 30674556)
NANOG	Smarca4 (PMID: 29844026)	Yes (PMID: 30674556)
p38	Smarca4 (PMID: 15208625)	NA
AP-1	Smarca4 (PMID: 36522426)	Yes (PMID: 36522426)
PDX1	Smarca4 and Smarca2 (PMID: 31201281)	NA
PU.1 (SPI1)	Smarca2 (PMID: 36662812)	Yes (PMID: 30171019)
ASCL1	Smarca4 (PMID: 36931659)	Yes (PMID: 36931659)
SOX3	Smarca2 (PMID: 31375262)	Yes (PMID: 28886103)
FOXA1	Smarca4 (PMID: 33596994)	Yes (PMID: 37435460)
